# Evaluating computational approaches for comparison of protein expression across cancer indications

**DOI:** 10.1101/2024.08.26.609731

**Authors:** Jixin Wang, Xiaowen Tian, Wen Yu, Ben Pullman, John Bullen, Elaine Hurt, Wenyan Zhong

**Author notes:** Jixin Wang and Xiaowen Tian are co-first authors. **Corresponding author:** Wenyan Zhong. AstraZeneca, New York, NY, USA 10036.

## Abstract

**Background:** The National Cancer Institute’s Clinical Proteomic Tumor Analysis Consortium (CPTAC) recently generated harmonized genomic, transcriptomic, proteomic, and clinical data for over 1,000 tumors across 10 cohorts to facilitate pan-cancer discovery research. However, protein expression comparison across CPTAC cohorts remains challenging due to non-uniform missing data and varying protein expression distribution patterns across tumor types. Here, we present our efforts to evaluate various missing data handling and normalization strategies to create a normalized pan-cancer protein expression dataset.

**Results:** First, we developed a novel algorithm to select robustly expressed proteins in tumors within any CPTAC cohort. Second, we applied a cohort hybrid imputation approach to protein abundance values from FragPipe within each cohort based on protein expression distribution patterns. Third, we calculated intensity-based absolute quantification using protein abundance values and applied both global and smooth quantile normalization methods. Our results indicate that global quantile normalization ensured identical distribution across cohorts for both tumor and normal tissues, while smooth quantile normalization preserved distribution differences between biological conditions. We assessed our method by comparing differential protein expression analysis results with and without normalization. Additionally, we examined the ranks of protein expression in the normalized CPTAC dataset for selected proteins with high protein-to-RNA expression correlation across CPTAC cohorts. We then compared these protein expression ranks with their RNA expression ranks across corresponding cohorts in The Cancer Genome Atlas (TCGA). Differential protein expression analysis revealed a high level of agreement in the fold change of tumor versus normal tissue within cohorts before and after normalization. Furthermore, our results indicate that global quantile normalization resulted in the highest cohort rank correlation between CPTAC and TCGA for selected proteins.

**Conclusions:** In summary, our thorough analysis demonstrates that global quantile normalization surpasses both smooth quantile normalization and no normalization, as evidenced by its higher rank correlation across cancer cohorts between CPTAC and TCGA for selected proteins. The findings suggest that combining cohort hybrid imputation with global quantile normalization is an effective method for creating a normalized CPTAC pan-cancer protein dataset, which can facilitate the study of protein expression across different cancer types.
