## Supplementary Table 1 for "Evaluating computational approaches for comparison of protein expression across cancer indications"

Indication	# of proteins in tumor	# of tumor samples	# of proteins in normal	# of normal samples
BRCA	12285	133	8989	18
COAD	9689	97	9689	100
GBM	12694	100	12648	10
HNSCC	12457	108	12496	58
LSCC	13487	110	13487	102
LUAD	12860	119	12864	102
OV	11383	89	11387	19
PDAC	12170	145	12170	85
UCEC	12543	100	12398	31
ccRCC	11852	110	11831	84
