## Supplementary Table 2 for "Evaluating computational approaches for comparison of protein expression across cancer indications"

Indication	# of proteins in tumor	# of tumor samples	# of proteins in normal	# of normal samples
BRCA	9587	133	8364	18
COAD	9065	97	9065	100
GBM	9581	100	9572	10
HNSCC	9695	108	9700	58
LSCC	9810	110	9810	102
LUAD	9686	119	9691	102
OV	9541	89	9544	19
PDAC	9684	145	9684	85
UCEC	9629	100	9615	31
ccRCC	9597	110	9592	84
